# Neuropeptide NLP-40 and Cognate G-Protein Coupled Receptor AEX-2 Regulate Behavioral Responses During Anoxia in *Caenorhabditis elegans*

**DOI:** 10.64898/2026.09.30.755124

**Authors:** Ginger Z. Watzinger, Heather L. Bennett

## Abstract

**Background:** Insufficient oxygen (hypoxia) or complete lack of oxygen (anoxia) causes cellular dysfunction and death in terrestrial animals. As a result, animals have developed homeostatic strategies, including changes in movement strategies to escape and survive stressful environments. *Caenorhabditis elegans* respond to changes in oxygen by increasing the frequency of reversals (backward movement) and increasing locomotor speed; these behaviors enable them to escape unfavorable environments and move to more suitable ones. The molecular and neural mechanisms underlying behavioral responses to low-oxygen environments are incomplete. Neuropeptides regulate *C. elegans* behaviors by modifying neural circuit function in response to hypoxia. Loss of function in *C. elegans* neuropeptide *nlp-40* and its receptor *aex-2* increased survival to anoxia [1]. However, the cells in which NLP-40 and AEX-2 function for anoxia, as well as the mechanisms underlying responses to anoxia, remain elusive. We hypothesized that NLP-40 and AEX-2 regulate anoxia by altering escape behaviors.

**Results:** We found that neuropeptide NLP-40 functions in cholinergic neurons and AEX-2 functions in cholinergic or GLR-1 interneurons or motor neurons to regulate susceptibility to anoxia. We found that loss of either *nlp-40* or *aex-2* decreased locomotor activity and reversal frequency early during 48 hours of anoxia, suggesting that *nlp-40* and *aex-2* are required for the proper execution of these behaviors. We found that neuronal knockdown of *nlp-40* recapitulated the behaviors observed in *nlp-40* mutant animals and increased survival; however, restoring *aex-2* function in *glr-1* interneurons or motor neurons was sufficient to rescue behaviors to wild-type and restore vulnerability to anoxia.

**Conclusions:** Overall, our results suggest that NLP-40 and AEX-2 likely function in cholinergic or *glr-1* interneurons or motor neurons to regulate escape behaviors during anoxia. Escape behaviors are part of the homeostatic response and are typically protective in the wild; however, in our paradigm, we show that loss of either *nlp-40* or *aex-2* reduces escape responses and confers protection against 48 hours of anoxia.

Collectively, these results highlight a new role for NLP-40 and AEX-2 in anoxia and shed light on mechanisms underlying the adaptive responses to anoxia.
