## Supplemental Table 1 for "Neuropeptide NLP-40 and Cognate G-Protein Coupled Receptor AEX-2 Regulate Behavioral Responses During Anoxia in *Caenorhabditis elegans*": Watzinger_Bennett_Supplemental Table 1_Neurons with nlp-40 and aex-2.xlsx

### Sheet: aex-2 neurons
	Overlap with unc-17 and glr-1 promoter
	Overlap with unc-17 and aex-2
	Exclude overlap with unc-47, GABA does not rescue anoxia phenotype; but is unreliable due to overexpression (CeNGEN)
	Overlap with glr-1 and aex-2
neurons express nlp-40	neurons express aex-2	neurons express unc-17	neurons express glr-1	neurons express unc-47			Neurons to list
ADA	ADA	ADF	AVA	AIN			aex-2	nlp-40	neurons that express both nlp-40 + aex-2
AIB	ADF	AIA	AIB	AVG			AIM	AIB	AIB
AQR	AIM	AIM	AUA	AVL			AIY	AVG	DVB
ASK	AIY	AIN	AVD	DVA			ASEL	DVB	RIM
AVB	ALA	AIY	AVE	DVB			AIB	RIB	ASK
AVG	AQR	ALN	AVG	I3			ASG	RIF
AVH	ASEL	AS	AVJ	M1			AWB	RIM
DVB	ASER	ASEL	DVA	RIB			DVB	RIS
DVC	ASG	ASJ	I4	RID			HSN	URB
I4	ASK	AVA	LUA	RIF			IL2_DV	AVB
M2	AVL	AVB	M1	RIS			IL2_LR	I4
M3	AWB	AVD	OLL	RME_DV			RIH	OLL
NSM	AWC_OFF	AVE	PVC	RME_LR			RIM	URY
OLL	AWC_ON	AWA	RIA	SDQ			RIR
PQR	BAG	AWB	RIG	SIA			SAB
PVT	DVB	DA	RIM	URX			URA
RIB	HSN	DA9	RIP	VD_DD			URX
RIF	I1	DB	RIS
RIM	I6	DB01	RIV
RIS	IL2_DV	DVA	RMD_DV
URB	IL2_LR	HSN	RMD_LR
URY	M3	I1	RME_LR
	NSM	I3	RMF
	PHC	IL2_DV	RMG
	PVD	IL2_LR	SIB
	PVQ	M1	SMD
	RIH	M2	URY
	RIM	M4
	RIR	M5
	RMD_LR	MC
	SAB	PDA
	URA	PDB
	URX	PLN
		PVC
		PVP
		RID
		RIF
		RIH
		RIP
		RIR
		RIV
		RMD_DV
		RMD_LR
		RMF
		RMH
		SAA
		SAB
		SDQ
		SIA
		SIB
		SMB
		SMD
		URA
		URB
		URX
		VA
		VA12
		VB
		VB01
		VB02
		VC
		VC_4_5
There are 33 neurons containing aex-2 transcripts and 12 neurons that contain nlp-40 RNA transcripts.

### Sheet: nlp-40 neurons
neurons express nlp-40	neurons express unc-17
ADA	ADF
AIB	AIA
AQR	AIM
ASK	AIN
AVB	AIY
AVG	ALN
AVH	AS
DVB	ASEL
DVC	ASJ
I4	AVA
M2	AVB
M3	AVD
NSM	AVE
OLL	AWA
PQR	AWB
PVT	DA
RIB	DA9
RIF	DB
RIM	DB01
RIS	DVA
URB	HSN
URY	I1
	I3
	IL2_DV
	IL2_LR
	M1
	M2
	M4
	M5
	MC
	PDA
	PDB
	PLN
	PVC
	PVP
	RID
	RIF
	RIH
	RIP
	RIR
	RIV
	RMD_DV
	RMD_LR
	RMF
	RMH
	SAA
	SAB
	SDQ
	SIA
	SIB
	SMB
	SMD
	URA
	URB
	URX
	VA
	VA12
	VB
	VB01
	VB02
	VC
	VC_4_5
